# MECOM promotes leukemia progression and inhibits mast cell differentiation through functional competition with GATA2

**DOI:** 10.1101/2024.05.20.594903

**Authors:** Kohei Iida, Mayuko Nakanishi, Jakushin Nakahara, Shuhei Asada, Tomoya Isobe, Tomohiro Yabushita, Manabu Ozawa, Yasuhiro Yamada, Toshio Kitamura, Keita Yamamoto, Susumu Goyama

## Abstract

MECOM is a nuclear transcription factor essential for the proliferation of hematopoietic stem cells (HSCs) and myeloid leukemia cells. MECOM contains N- and C-terminal zinc finger domains (ZFDs) and binding motifs for the corepressor CtBP to regulate gene expression. Recent studies have shown that germline *MECOM* variants are associated with thrombocytopenia, radioulnar synostosis, and bone marrow failure, collectively termed MECOM-associated syndromes. Although the mutations are clustered in the C-terminal ZFD, how these mutations affect MECOM function has remained unclear. In addition, the individual genes and pathways regulated by MECOM are less well understood. In this study, we showed that the C-terminal ZFD is a major DNA-binding domain of MECOM and that the disease-associated mutations abolish the DNA-binding ability. We also found that MECOM functionally antagonizes GATA2 through the C-terminal ZFD-mediated DNA binding and CtBP interaction, thereby promoting myeloid leukemogenesis while inhibiting mast cell differentiation. Furthermore, we generated mutant MECOM knockin mice harboring a C-terminal ZFD mutation that recapitulate several features of MECOM-associated syndromes, including HSC and B-cell reduction. Our study demonstrates that C-terminal ZFD mutations are loss-of-function mutations with reduced DNA-binding ability, reveals the critical role of MECOM in inhibiting GATA2, and provides a novel mouse model for MECOM-associated syndromes.
