## SupplementaryTable1 for "MECOM promotes leukemia progression and inhibits mast cell differentiation through functional competition with GATA2"

### Sheet: PCR
Supplementary Table 1. The lists of primers used for plasmid construction, ChIP-qPCR and RT-qPCR in this study.
Ecor1-FLAG-MECOM_N-terminal_Forward	GCGAATTCGCCACCATGGACTACAAGGACGACGATGACAAAAAGAGCGAAGACTATCCCCA
MECOM-Not1-C-terminal_Reverse	GCGCGGCCGCTCATACGTGGCTTATGGACT
Ecor1-HA-CTBP1_N-terminal_Forward	GCGAATTCGCCACCATGTACCCATACGATGTTCCAGATTACGCTGGCAGCTCGCACTTGCTCAA
CtBP1-Not1-C-terminal_Reverse	GCGCGGCCGCCTACAACTGGTCACTGGCGTGGT
Ecor1-3HA-MECOM_N-terminal_Forward	GCGAATTCGCCACCATGTACCCATACGATGTTCCTGACTATGCGGGCTATCCGTATGACGTCCCGGACTATGCAGGATCCTATCCATATGACGTTCCAGATTACGCTAAGAGCGAAGACTATCCCCAT
Ecor1-MECOM_N-terminal_Forward	GCGAATTCGCCACCATGAAGAGCGAAGACTATCCCCA
MECOM-AMtag-Not1-C-terminal_Reverse	GCGCGGCCGCCTAGTAAGCCTGAGAGAGTATCACGTTGCCTTTGCGTTGAGGATCTTGGCACCCGTAAGCCTGAGAGAGTATCACGTTGCCTTTGCGTTGAGGATCTTGGCATACGTGGCTTATGGACTGGA
MECOM-DL/AS-mutation-Forward	GCCCCTGGCTTCAAGTATGG
MECOM-DL/AS-mutation-Reverse	CCATACTTGAAGCCAGGGGC
MECOM-AS/AS-mutation-Forward	CCCCTTTGCTTCCACCACTA
MECOM-AS/AS-mutation-Reverse	TAGTGGTGGAAGCAAAGGGG
MECOM-R750W-mutation-Forward	AAACCTAACATGGCACTTGA
MECOM-R750W-mutation-Reverse	TCAAGTGCCATGTTAGGTTT
MECOM-C766G-mutation-Forward	ATGCAAATACGGTGACAGAT
MECOM-C766G-mutation-Reverse	ATCTGTCACCGTATTTGCAT
GATA2_luci_GibsonAssembly_proximal_Forward	CCTCGAGGATATCAAGCTAGCCCCAAGCCAGCC
GATA2_luci_GibsonAssembly_proximal_Reverrse	GGCCGCCGAGGCCAAGATCTTTCGTTTCCGCC
GATA2_luci_GibsonAssembly_Distal_Forward	CCTCGAGGATATCAAGCTAGCGCCCTGTTCTGT
GATA2_luci_GibsonAssembly_Distal_Reverse	TGGCCGCCGAGGCCAAGATCTGGGGAACAGCAG
GATA2_proximal_ChIPqPCR_A_Forward	AGTTCTGCCAGGTCCTTTCAG
GATA2_proximal_ChIPqPCR_A_Reverse	TTCGTTTCCGCCAGAGAATG
GATA2_proximal_ChIPqPCR_B_Forward	ATCGGCTCTATGGTTCGTGTG
GATA2_proximal_ChIPqPCR_B_Reverse	TCCCCCAAAATGCCTTTGTC
GATA2_proximal_ChIPqPCR_C_Forward	CGGGATTGACAGTCGGTAATTG
GATA2_proximal_ChIPqPCR_C_Reverse	TTCATTTCCTGGCGAATCGG
MITF_ChIPqPCR_A_Forward	AAACAGGAGTTGCACTAGCG
MITF_ChIPqPCR_A_Reverse	CGAAAACTACAGCTCCCAGAAG
MITF_ChIPqPCR_B_Forward	CTGTTCTCACTTTCCAGCAGTG
MITF_ChIPqPCR_B_Reverse	TGGGCTCTTCATGAAACTCCTC
MITF_ChIPqPCR_C_Forward	TGGGGGAGAAAGAGTTCTAGTG
MITF_ChIPqPCR_C_Reverse	ATCTCAGTCCACCCAAAGCTC
Mitf_rtqPCR_Forward	AGGAAGATGGGCTCCAACTTG
Mitf_rtqPCR_Reverse	CGGCTGCTTGTTTTTGAAGC
Actb_rtqPCR_Forward	TCCCTGGAGAAGAGCTACGA
Actb_rtqPCR_Reverse	AGCACTGTGTTGGCGTACAG
