## SupplementaryTable2 for "MECOM promotes leukemia progression and inhibits mast cell differentiation through functional competition with GATA2"

### Sheet: antibodies
Supplementary Table 2. Lists of antibodies used in this study.
Name	Company	Catalog	Clone	Dilution
Anti-mouse CD117-PEcy7	BioLegend	#105813	2B8	1:300 or 1:1000
Anti-mouse CD117-PE	BioLegend	#105808	2B8	1:300
Anti-mouse FceR1α-PE	eBioscience	#12-5898-82	Mar1	1:1000
Anti-mouse CD3e-PECy7	BD Bioscience	#552774	145-2C11	1:1000
Anti-mouse CD3e-e450	BD Bioscience	#48-0032-82	17A2	1:1000
Anti-mouse Gr-1-APC	BioLegend	#108412	RB6-8C5	1:1000
Anti-mouse Gr-1-Biotin	BioLegend	#108404	RB6-8C5	1:1000
Anti-mouse Ter119-PE	eBioscience	#12-5921-83	TER-119	1:1000
Anti-mouse Ter119-Biotin	Biolegend	#116204	TER-119	1:1000
Anti-mouse/human B220-APC	BioLegend	#103211	RA3-6B2	1:1000
Anti-mouse/human B220-FITC	eBioscience	#11-0452-85	RA3-6B2	1:1000
Anti-mouse/human B220-Biotin	BioLegend	#103204	RA3-6B2	1:1000
Anti-mouse CD11b-PECy7	BioLegend	#101216	M1/70	1:1000
Anti-mouse CD11b-Biotin	BioLegend	#101204	M1/70	1:1000
Anti-mouse CD5-biotin	BioLegend	#100604	53-7.3	1:1000
Anti-streptavidin-BV421	BioLegend	#405226		1:1000
anti-mouse Sca1-APC	BioLegend	#108112	D7	1:300
anti-mouse CD48-Alexa Fluor® 488	BioLegend	#103414	HM48-1	1:300
anti-mouse CD150-PE	BioLegend	#115904	TC15-12F12.2	1:300
Anti-human CD34-PECy7	BioLegend	#343616	561	1:300
anti-human CD14-APC	BioLegend	#301808	M5E2	1:1000
